# A small-scale shRNA screen in primary mouse macrophages identifies a role for the Rab GTPase Rab1b in controlling *Salmonella* Typhi growth

**DOI:** 10.1101/2020.12.01.406090

**Authors:** Virtu Solano-Collado, Rosa Angela Colamarino, David A Calderwood, Massimiliano Baldassarre, Stefania Spanò

**Affiliations:** Institute of Medical Sciences, University of Aberdeen, Foresterhill, Aberdeen AB252ZD, United Kingdom; Department of Pharmacology, Yale University School of Medicine, New Haven, CT, USA; Department of Cell Biology, Yale University School of Medicine, New Haven, CT, USA

**Keywords:** Host-defence, *Salmonella* Typhi, Rab GTPases, Rab1b, shRNA screen, macrophages, RAB GTPases

## Abstract

*Salmonella* Typhi, the causative agent of typhoid fever, a life-threatening systemic infection, is a human restricted bacterial pathogen. A fundamental aspect of *S*. Typhi pathogenesis is its ability to survive in human macrophages but not in macrophages from other animals (i.e. mice). Despite the importance of macrophages in establishing systemic *S*. Typhi infection, the mechanisms that macrophages use to control the growth of *S*. Typhi and the role of these mechanisms in the bacterium’s adaptation to the human host are mostly unknown. To facilitate unbiased identification of genes involved in controlling the growth of *S*. Typhi in macrophages, we report optimized experimental conditions required to perform loss-of function pooled shRNA screens in primary mouse bone-marrow derived macrophages. Following infection with a fluorescently-labeled S. Typhi, cells defective in genes important for controlling *S*. Typhi growth (and therefore unable to kill *S.* Typhi) are sorted based on the intensity of fluorescence (i.e. number of intracellular fluorescent bacteria). shRNAs enriched in the fluorescent population are identified by next-generation sequencing. A proof-of-concept screen targeting the mouse Rab GTPases confirmed Rab32 as important to restrict *S*. Typhi in mouse macrophages. Interestingly and rather unexpectedly, this screen also revealed that Rab1b controls *S*. Typhi growth in mouse macrophages. This constitutes the first report of a Rab GTPase other than Rab32 involved in *S*. Typhi host-restriction. The methodology described here should allow genome-wide screening to identify mechanisms controlling the growth of *S*. Typhi and other intracellular pathogens in primary immune cells.
