## Supplementary TableS2 for "A small-scale shRNA screen in primary mouse macrophages identifies a role for the Rab GTPase Rab1b in controlling *Salmonella* Typhi growth"

### Sheet: TableS2_shRNA excluded analysis
Table S2. List of shRNAs excluded from further analyses
shRNAS NOT DETECTED BY NGS IN THE PLASMID LIBRARY
GENE NAME	Barcode related information (below) | Samples (right)	% reads plasmid Library
Rab2b	TRCN0000100408	0
Rab11a	TRCN0000100343	0
Rab15	TRCN0000093169	0
Rab15	TRCN0000093170	0
Rab34	TRCN0000100520	0
Rab37	TRCN0000100816	0
Rab40c	TRCN0000054849	0
shRNAS NOT DETECTED BY NGS IN NON-SORTED SAMPLES
GENE NAME	Barcode related information (below) | Samples (right)	% reads plasmid Library	% reads Non-infected 1.5 hpi E1	% reads Non-infected 1.5 hpi E2	% reads Non-infected 1.5 hpi E3	% reads Non-infected 24 hpi E1	% reads Non-infected 24 hpi E2	% reads Non-infected 24 hpi E3
Rab30	TRCN0000348722	1.14136e-06	0	0	0	0	0	0
Rab31	TRCN0000380370	6.27746e-06	0	0	0	0	0	1.01975e-06
Rab22a	TRCN0000380076	7.41882e-06	0	0	0	0	0	0
Rab25	TRCN0000238208	1.14136e-06	0	0	1.67466e-05	0	0	0
Rab39b	TRCN0000102747	3.99475e-06	0	0	5.23331e-06	0	0	0
Rab40c	TRCN0000287392	9.70153e-06	0	7.374e-07	1.04666e-06	0	0	0
Rab31	TRCN0000381947	1.02722e-05	0	7.374e-07	0	0	0	0
Rab8b	TRCN0000380343	9.7586e-05	0	0	1.04666e-06	0	0	0
shRNAS NOT DETECTED BY NGS IN, AT LEAST, ONE FULL EXPERIMENT
GENE NAME	Barcode related information (below) | Samples (right)	% reads plasmid Library	% reads Non-infected 1.5 hpi E1	% reads Non-infected 1.5 hpi E2	% reads Non-infected 1.5 hpi E3	% reads Non-infected 24 hpi E1	% reads Non-infected 24 hpi E2	% reads Non-infected 24 hpi E3	% reads NEG 1.5 E1	% reads NEG 1.5 E2	% reads NEG 1.5 E3	% reads MID 1.5 E1	% reads MID 1.5 E2	% reads MID 1.5 E3	% reads NEG 24 E1	% reads NEG 24 E2	% reads NEG 24 E3	% reads MID 24 E1	% reads MID 24 E2	% reads MID 24 E3	% reads HIGH 24 E1	% reads HIGH 24 E2	% reads HIGH 24 E3
Rab17	TRCN0000100919	2.16858e-05	7.98255e-06	2.06472e-05	1.98866e-05	0	0	2.0395e-06	0	6.36949e-05	3.94529e-06	0	0	0	0	3.30137e-06	8.32565e-07	0	4.99966e-06	5.11969e-06	0	0	1.2891e-05
Rab42	TRCN0000341467	5.1361e-06	6.59428e-06	1.4748e-06	0	0	4.12208e-05	0	1.11641e-05	0	0	1.60355e-06	0	0	0	0	0	0	0	0	0	0	0
