## Supplementary TableS3 for "A small-scale shRNA screen in primary mouse macrophages identifies a role for the Rab GTPase Rab1b in controlling *Salmonella* Typhi growth"

### Sheet: TableS3_Analysis and Z-scores
Table S3. Representation of each shRNA in the subpopulation at 24 hours post-infection and z-scores
GENE NAME	Barcode related information (below) | Samples (right)	NEG_24_E1	MID_24_E1	HIGH_24_E1	NEG_24_E2	MID_24_E2	HIGH_24_E2	NEG_24_E3	MID_24_E3	HIGH_24_E3	% reads in High relative to TOTAL reads E1	% reads in High relative to TOTAL reads E2	% reads in High relative to TOTAL reads E3	Average of population	SD of population	Z-score
																z = (x-μ)/σ
Rab1b	TRCN0000379948	7.99765e-07	9.93816e-07	3.50695e-05	4.40183e-06	0.000101243	7.28598e-06	8.32565e-07	4.97341e-05	0	95.1345	6.45172	0	36.9938	10.5508	-0.296824
Rab1b	TRCN0000302786	1.11967e-05	4.96908e-06	5.95804e-05	3.8516e-05	9.37436e-06	5.89502e-05	0.000330528	7.97209e-05	6.84835e-05	78.6579	55.1759	14.3052			1.17392
Rab1b	TRCN0000381762	9.59718e-06	2.98145e-06	1.58378e-05	3.96165e-05	1.87487e-06	2.3845e-05	2.08141e-05	2.19415e-05	0.000111185	55.7347	36.4958	72.2259			1.68944
Rab1b	TRCN0000302710	5.19847e-06	9.93816e-07	4.78906e-05	4.51188e-05	6.87453e-06	1.4572e-05	0.000104903	0.000114827	0.000289242	88.5504	21.8913	56.8286			1.77833
Rab1b	TRCN0000100823	0.000266322	0.000289201	0.000437048	0.000146361	0.000188112	0.000272231	0.00112479	0.000255253	0.000514835	44.032	44.8705	27.1697			0.160833
Rab1b	TRCN0000302711	0.000105969	5.71444e-05	0.000524156	9.84909e-05	0.000168113	0.000411989	0.000636079	0.000539762	0.000451991	76.2665	60.7122	27.7664			1.69856
Rab1b	TRCN0000100822	0.00111527	0.00153147	0.00188809	0.00185922	0.00134116	0.0014625	0.00139871	0.00236749	0.00456422	41.6353	31.3647	54.7898			0.531028
Rab2b	TRCN0000287555	9.8771e-05	5.11815e-05	0.000157624	0.000333989	8.24943e-05	5.76255e-05	7.65959e-05	2.12101e-05	0.000462465	51.2471	12.1545	82.5431			1.10459
Rab2b	TRCN0000287556	0.000251526	4.67094e-05	0.00024888	0.00069769	0.000246858	0.000160954	0.000289732	0.000299136	0.000605072	45.4895	14.5594	50.6786			-0.00802536
Rab2b	TRCN0000287557	5.19847e-05	4.82001e-05	0.000134999	0.000116648	8.93689e-05	6.55739e-05	0.000152359	0.000386171	0.00073801	57.4014	24.1443	57.8133			0.896535
Rab2b	TRCN0000100406	0.000640212	0.00089195	0.000854865	0.00038461	0.000864316	0.000884254	0.00077928	0.000559509	0.000990996	35.813	41.4524	42.5359			0.278646
Rab3a	TRCN0000089152	2.27933e-05	2.98145e-06	5.27927e-06	1.10046e-06	0.000116242	1.98709e-06	2.49769e-06	9.14231e-05	1.04739e-05	17.0003	1.66521	10.033			-2.59957
Rab3a	TRCN0000089151	0.00437352	0.00482548	0.00397982	0.00429399	0.0043147	0.00394437	0.00224293	0.00310619	0.000373034	30.1986	31.4216	6.51911			-1.35351
Rab3a	TRCN0000089148	0.00780411	0.00791177	0.00440178	0.00603546	0.00793695	0.00918829	0.00408456	0.00457042	0.00442565	21.8802	39.6719	33.8336			-0.492717
Rab3a	TRCN0000089149	0.0412207	0.0396592	0.0336388	0.0461928	0.0442851	0.0407472	0.040665	0.0379771	0.0318996	29.374	31.0514	28.8575			-0.68552
Rab3a	TRCN0000089150	0.0513677	0.063646	0.0442663	0.048868	0.0569098	0.0521259	0.0523708	0.0476614	0.0356654	27.7915	33.0112	26.283			-0.754938
Rab3b	TRCN0000089364	0.000126363	3.62743e-05	0.000177233	0.000154614	2.68732e-05	0.00013181	0.000441259	0.000432248	6.12323e-05	52.1472	42.0719	6.55073			-0.322616
Rab3b	TRCN0000089366	0.00206899	0.00121494	0.00320301	0.00255416	0.00106868	0.00182944	0.00164681	0.0017129	0.00284811	49.3763	33.5537	45.8793			0.563238
Rab3b	TRCN0000089367	0.00228333	0.00149619	0.00225576	0.00271538	0.00196924	0.00243484	0.00346097	0.0016149	0.00267086	37.3762	34.1998	34.4772			-0.155695
Rab3b	TRCN0000089363	0.0104097	0.00895776	0.0105469	0.010412	0.0101343	0.0115748	0.00604858	0.00986638	0.0103628	35.2568	36.0349	39.4355			-0.00803051
Rab3c	TRCN0000089457	8.79742e-06	0.000244976	4.60051e-05	7.04293e-05	0.000278731	0.000125849	1.83164e-05	0.000133112	1.85308e-05	15.3464	26.494	10.9031			-1.83991
Rab3c	TRCN0000089456	2.19935e-05	8.94435e-06	0.000261701	0.000179375	2.62482e-05	0.000118563	0.000564479	0.000547807	0.000638911	89.428	36.5725	36.4842			1.62715
Rab3c	TRCN0000089455	0.000334302	0.000160004	0.00051209	0.000205786	0.000329352	0.000461004	0.000183997	0.000479788	0.000144218	50.8835	46.279	17.8487			0.127312
Rab3c	TRCN0000089454	0.00231252	0.00148725	0.00110186	0.0037256	0.001888	0.00118298	0.00112563	0.00130698	0.00053256	22.4795	17.4055	17.9605			-1.67872
Rab3c	TRCN0000089453	0.00331943	0.00375414	0.00269168	0.00403263	0.00434283	0.00358537	0.00504201	0.00300014	0.000235261	27.5638	29.9759	2.8422			-1.59859
Rab3d	TRCN0000089446	1.59953e-06	1.49072e-06	3.01673e-06	1.98082e-05	2.49983e-06	7.28598e-06	0.000167345	2.55985e-05	5.07584e-05	49.398	24.6198	20.828			-0.509774
Rab3d	TRCN0000089444	4.39871e-05	1.6398e-05	0.000121423	0.000506761	5.31213e-05	8.47824e-05	0.000287235	0.000373006	0.00109896	66.7864	13.1514	62.4692			0.992831
Rab3d	TRCN0000089443	0.000803764	1.98763e-05	4.41196e-05	5.66736e-05	0.000406222	4.76901e-05	5.1619e-05	4.754e-05	4.83413e-06	5.08431	9.34027	4.64851			-2.90366
Rab3d	TRCN0000089447	0.000553837	0.000319512	0.000631627	0.000663026	0.000605583	0.000656401	0.00131379	0.000520746	0.000547868	41.9692	34.0986	22.9965			-0.376498
Rab3d	TRCN0000089445	0.00109528	0.00176253	0.00198727	0.001561	0.000989932	0.00116377	0.00101406	0.00157686	3.22275e-06	41.0162	31.3288	0.124231			-1.21672
Rab4a	TRCN0000088973	0.000266322	0.000140625	0.000743246	0.000547478	0.000191862	0.000722637	0.00119473	0.00114096	0.000850001	64.6193	49.4288	26.6818			0.939844
Rab4a	TRCN0000088974	0.00127443	0.00123979	0.000928398	0.00163583	0.00122679	0.00108362	0.000939965	0.00108172	0.00262493	26.9679	27.4596	56.4913			-0.00197954
Rab4a	TRCN0000088975	0.00107608	0.00103456	0.000636152	0.000495756	0.000826818	0.00110018	0.000473729	0.00172314	0.0019264	23.1598	45.4104	46.7202			0.136132
Rab4a	TRCN0000088977	0.00653008	0.00528859	0.0035835	0.00562499	0.00487591	0.00551284	0.00505616	0.00353186	0.00730598	23.2662	34.4257	45.9669			-0.231345
Rab4a	TRCN0000088976	0.00845792	0.0079724	0.00944537	0.00879045	0.00925436	0.00992152	0.00858374	0.0139453	0.012489	36.5029	35.4767	35.6644			-0.10544
Rab4b	TRCN0000089437	7.91768e-05	7.00641e-05	0.000303181	0.000537573	0.000117492	0.000266932	0.00025643	0.000521477	4.59242e-05	67.0129	28.9515	5.57447			-0.298319
Rab4b	TRCN0000089434	0.000547439	0.000335413	0.00133641	0.000758215	0.000752448	0.000751781	0.000595284	0.000961039	0.00108365	60.2187	33.2287	41.0478			0.74287
Rab4b	TRCN0000089436	0.00520327	0.00415962	0.00402205	0.00446401	0.00342976	0.00385826	0.00506949	0.00404017	0.00664532	30.0491	32.8306	42.1792			-0.187112
Rab4b	TRCN0000089435	0.00537362	0.00568115	0.00201253	0.00291566	0.00397348	0.00392913	0.00140787	0.00470792	0.00336536	15.4013	36.3194	35.4953			-0.750822
Rab4b	TRCN0000089433	0.0177816	0.0241642	0.0157639	0.0162004	0.0214342	0.0170976	0.0109607	0.0151572	0.00715048	27.3159	31.2386	21.4933			-0.977285
Rab5a	TRCN0000100799	5.4384e-05	7.65239e-05	0.000105963	0.000115548	5.06215e-05	0.000128498	8.32565e-06	0.000978592	0.000519669	44.7344	43.6078	34.4931			0.374502
Rab5a	TRCN0000100798	9.35725e-05	4.02496e-05	5.99575e-05	0.000177174	7.06201e-05	0.000122537	0.000404626	0.000315958	0.000341612	30.9411	33.0885	32.1609			-0.46729
Rab5a	TRCN0000100796	0.000377489	0.000290194	0.000748903	0.000863309	0.000661829	0.000543799	0.000472897	0.000445413	0.00169114	52.8667	26.284	64.8083			1.04186
Rab5a	TRCN0000100797	0.000921329	0.000748344	0.00261927	0.00238139	0.000899313	0.00186256	0.00280241	0.0035165	0.00304792	61.0703	36.2136	32.5395			0.595276
Rab5a	TRCN0000100795	0.00459425	0.00484088	0.00365288	0.00401502	0.00468405	0.00381123	0.00150028	0.00449216	0.0048873	27.9101	30.4647	44.9211			-0.242806
Rab5b	TRCN0000100621	1.23964e-05	1.04351e-05	1.31982e-05	1.15548e-05	0.000279356	1.32472e-05	1.3321e-05	1.68218e-05	4.02844e-06	36.6315	4.35538	11.789			-1.83889
Rab5b	TRCN0000100622	0.000363493	0.000336407	0.000686683	0.000824793	0.000377474	0.000537838	0.000380482	0.00121629	0.000906399	49.5234	30.9084	36.21			0.178827
Rab5b	TRCN0000100624	0.000803764	0.000936175	0.000342022	0.000816539	0.00124304	0.000480875	0.0024519	0.000613632	0.0020545	16.4279	18.9287	40.1267			-1.12149
Rab5b	TRCN0000100623	0.00219576	0.00196925	0.00429695	0.00260093	0.00270356	0.00209505	0.00305135	0.0028641	0.00296735	50.7797	28.3132	33.4056			0.0479281
Rab5b	TRCN0000100620	0.00287436	0.00342767	0.00354541	0.00219981	0.00330602	0.00444511	0.0032878	0.00299356	0.00376981	36.0034	44.6702	37.5062			0.22742
Rab5c	TRCN0000100749	0.00013516	6.06228e-05	6.78764e-05	0.000249804	1.62489e-05	7.28598e-05	4.91213e-05	2.77926e-05	0	25.744	21.4981	0			-2.01372
Rab5c	TRCN0000100748	0.000756978	0.000447714	0.000744755	0.000448987	0.000651205	0.00098427	0.000553655	0.00052806	0.000247346	38.2034	47.2194	18.6106			-0.21951
Rab5c	TRCN0000100745	0.00112287	0.000569954	0.00128022	0.000738957	0.000967433	0.00130684	0.000885016	0.00161417	0.000547062	43.061	43.3701	17.9586			-0.208254
Rab5c	TRCN0000100746	0.00131481	0.000926237	0.00195522	0.0016881	0.00134803	0.00203875	0.00165347	0.00148471	0.00118839	46.5942	40.1733	27.4672			0.102783
Rab5c	TRCN0000100747	0.00151835	0.00274591	0.00261588	0.00381198	0.00191362	0.00199835	0.00246106	0.00140792	2.41706e-06	38.0207	25.8721	0.062434			-1.4857
Rab6b	TRCN0000100902	0.000537442	0.000355289	0.000640678	0.00102893	0.000647455	0.000574268	0.000706847	0.000954457	0.0010627	41.7813	25.5156	39.0125			-0.147604
Rab6b	TRCN0000100901	0.00148916	0.00140526	0.00313023	0.00196432	0.00157114	0.00208512	0.00125884	0.00191038	0.00321631	51.9571	37.0979	50.3688			0.898579
Rab6b	TRCN0000100903	0.00162192	0.00154042	0.00179872	0.00189939	0.00161739	0.00133863	0.00202313	0.000962502	0.00222692	36.2568	27.5699	42.7223			-0.140033
Rab6b	TRCN0000100904	0.00195103	0.00178688	0.00236775	0.00254646	0.00181738	0.00201623	0.00312961	0.00127919	0.00242754	38.7796	31.602	35.5093			-0.160822
Rab6b	TRCN0000100900	0.00738863	0.00587246	0.00747621	0.00764378	0.00632644	0.00770195	0.00759632	0.00584815	0.00584043	36.052	35.5384	30.285			-0.287686
Rab7	TRCN0000100880	4.4387e-05	5.46599e-06	0.00014518	2.42101e-05	6.81203e-05	1.92085e-05	2.41444e-05	5.04655e-05	0.000149052	74.4387	17.2214	66.6417			1.49499
Rab7	TRCN0000100881	4.39871e-05	5.16785e-05	0.000114259	0.000137557	0.000122492	0.000226528	0.000239779	5.85108e-05	0.000489053	54.4285	46.5554	62.1144			1.64653
Rab7	TRCN0000100883	0.000508651	0.000457652	0.000616544	0.000748861	0.000408097	0.000739859	0.000761797	0.000607049	0.000862086	38.9516	39.0053	38.6424			0.177485
Rab7	TRCN0000100882	0.000565434	0.00107779	0.000675747	0.000595347	0.000451844	0.000411327	0.000179834	0.00029036	0.000341612	29.1399	28.2017	42.0805			-0.365194
Rab7	TRCN0000100884	0.00177908	0.0018803	0.00312835	0.0022928	0.00201111	0.00209439	0.00134126	0.00219196	0.000689669	46.0883	32.7335	16.3317			-0.500052
Rab8a	TRCN0000100421	0.000202341	4.47217e-05	0.000414046	0.000447336	0.000211235	0.000296076	0.000989919	0.000813299	0.000477773	62.6291	31.0142	20.9458			0.113977
Rab8a	TRCN0000100422	0.000589027	0.000687224	0.00159396	0.00109826	0.000769947	0.000804108	0.000942463	0.00107879	0.00125365	55.5346	30.0903	38.2805			0.408311
Rab8a	TRCN0000100423	0.000881741	0.000783624	0.00108263	0.000850103	0.0011018	0.000596126	0.0026692	0.00102174	1.61138e-06	39.397	23.3956	0.0436385			-1.52105
Rab8a	TRCN0000100424	0.00138119	0.00119904	0.00111317	0.0021624	0.00194237	0.00157245	0.00148863	0.00173631	0.00151147	30.1395	27.6975	31.9118			-0.670804
Rab8a	TRCN0000100420	0.0142266	0.0190857	0.0135236	0.0109281	0.016252	0.018933	0.00945377	0.0129126	0.00598949	28.8744	41.0577	21.1226			-0.629546
Rab8b	TRCN0000295363	0	1.49072e-06	4.148e-06	0	6.24957e-07	0	8.32565e-07	0	1.61138e-06	73.5627	0	65.9335			0.90087
Rab8b	TRCN0000295424	0.000394284	0.000223609	0.000774168	0.000435231	0.000489966	0.000523928	0.00145116	0.000793552	0.000331944	55.6131	36.1548	12.8827			-0.20001
Rab8b	TRCN0000100537	0.000676201	0.000209198	0.000752296	0.000547478	0.000403722	0.000236463	0.00042211	0.000619483	8.05688e-06	45.9363	19.91	0.767578			-1.40171
Rab8b	TRCN0000295425	0.000813361	0.000722008	0.000989864	0.0012083	0.000651205	0.000531214	0.000331361	0.00112853	0.00113199	39.1989	22.2198	43.6746			-0.186023
Rab8b	TRCN0000100538	0.00216976	0.00169694	0.00209587	0.00392753	0.00215423	0.00197384	0.00187494	0.00388146	0.00406309	35.1504	24.5027	41.3778			-0.314365
Rab8b	TRCN0000100536	0.0037405	0.00463814	0.00387763	0.00457405	0.00382286	0.00429674	0.00391389	0.00303159	0.00564062	31.6379	33.8495	44.8163			-0.0214103
Rab8b	TRCN0000100535	0.00775732	0.00748393	0.00536299	0.00718269	0.0068564	0.00471006	0.00675543	0.00758373	0.00842266	26.0286	25.1214	37.0035			-0.721204
Rab8b	TRCN0000100539	0.00761896	0.0115755	0.00829185	0.00753428	0.0097637	0.0077715	0.00859623	0.00865008	0.00521441	30.1672	30.9998	23.2157			-0.840333
Rab9b	TRCN0000100664	0.000460265	3.08083e-05	0.000397831	0.000300975	3.93723e-05	0.000146382	0.000457078	0.000578525	0.00179588	44.7552	30.0746	63.4254			0.861663
Rab9b	TRCN0000100663	0.0003407	0.000194291	0.000231157	0.000283918	0.00029498	0.000319259	0.000830067	0.000502461	0.000506778	30.1713	35.546	27.5527			-0.559559
Rab9b	TRCN0000100662	0.000694196	0.000649459	0.00136582	0.0015533	0.000995557	0.00171684	0.00105319	0.00210639	0.000605877	50.4091	40.2477	16.0904			-0.133773
Rab9b	TRCN0000100660	0.00276479	0.00606675	0.00211548	0.00547808	0.00450469	0.0034774	0.00533258	0.00329489	0.00412673	19.3247	25.8348	32.3559			-1.05729
Rab9b	TRCN0000100661	0.0119785	0.00949592	0.00890312	0.0145987	0.0105649	0.0101216	0.0131121	0.0115054	0.0123439	29.3082	28.6851	33.3968			-0.618948
Rab10	TRCN0000335623	8.39753e-06	7.95053e-06	2.60193e-05	8.91371e-05	1.18742e-05	2.91439e-05	0.000308881	1.38963e-05	7.81518e-05	61.4135	22.3917	19.4926			-0.242747
Rab10	TRCN0000335544	1.95942e-05	4.47217e-06	9.80437e-05	0.000105644	2.8748e-05	4.90148e-05	7.0768e-05	9.43486e-05	0.000178057	80.2912	26.7246	51.8854			1.51393
Rab10	TRCN0000348573	2.3993e-05	6.85733e-05	0.000141409	0.000286119	1.12492e-05	9.67049e-05	0.000414617	6.21677e-05	0	60.4376	24.5398	0			-0.821545
Rab10	TRCN0000335543	5.23846e-05	1.6398e-05	9.23873e-05	9.79407e-05	5.8746e-05	6.55739e-05	0.000183164	5.63166e-05	0.00109332	57.3229	29.5031	82.0317			1.82849
Rab10	TRCN0000100839	0.000335901	0.000824868	0.000560734	0.00055243	0.000526214	0.000580892	0.000620261	0.00099322	0.000777489	32.5724	35.0033	32.5177			-0.343987
Rab10	TRCN0000100835	0.0130946	0.0109171	0.00868516	0.00953932	0.011218	0.0115324	0.0108458	0.00435539	0.00631257	26.5627	35.7154	29.342			-0.611683
Rab11a	TRCN0000100342	0.000144358	9.88847e-05	0.000451001	0.000609103	0.000191237	0.000298063	0.00093164	0.000209907	0.000501944	64.9629	27.136	30.5413			0.368339
Rab11a	TRCN0000305864	2.31932e-05	1.24227e-05	5.35469e-05	7.75823e-05	2.37484e-05	4.23912e-05	4.91213e-05	0.000108976	0.000518057	60.0552	29.4953	76.6181			1.74353
Rab11a	TRCN0000305795	0.000415878	0.000131184	0.000656515	0.000808836	0.000321228	0.000570956	0.000591953	0.00138305	0.00166375	54.547	33.5655	45.723			0.722032
Rab11a	TRCN0000324936	0.000941724	0.000172924	0.000896345	0.000916681	0.000734325	0.000816693	0.00103405	0.000993951	0.00324531	44.5723	33.0953	61.5422			0.891821
Rab11a	TRCN0000100340	0.00727826	0.00730207	0.00453301	0.00495646	0.0054765	0.0073966	0.00356338	0.00599443	0.00358451	23.7165	41.485	27.2746			-0.58464
Rab11a	TRCN0000100344	0.0188309	0.021935	0.0208901	0.0231608	0.0200342	0.0217361	0.0147647	0.015498	0.0074357	33.8817	33.4756	19.7242			-0.755073
Rab11b	TRCN0000100255	0.000112367	1.98763e-05	0.000454395	0.000171671	5.7496e-05	8.54447e-05	0.000491213	0.000229655	0.000307773	77.4574	27.1588	29.9203			0.744177
Rab11b	TRCN0000100258	0.000172349	0.000225596	0.000257176	0.00014361	0.000227484	0.000188773	0.000197318	0.000370081	0.00125687	39.2562	33.7175	68.8973			0.975895
Rab11b	TRCN0000100259	0.0010353	0.00075381	0.00129342	0.000785727	0.000989932	0.000660375	0.0023853	0.00140353	0.00121739	41.9598	27.1086	24.3176			-0.555891
Rab11b	TRCN0000100256	0.00230732	0.00158166	0.00159547	0.00135411	0.00177238	0.00243021	0.00384562	0.00243917	0.000594598	29.0908	43.7347	8.64319			-0.932395
Rab11b	TRCN0000100257	0.00318786	0.00209944	0.00197068	0.00140033	0.00266544	0.00299851	0.00303387	0.00411623	0.00206176	27.1519	42.4461	22.3816			-0.600328
Rab13	TRCN0000100858	1.67951e-05	3.18021e-05	3.58236e-05	2.6411e-05	1.4374e-05	3.64299e-05	0.000353007	4.09575e-05	6.44551e-06	42.4346	47.1799	1.60972			-0.62419
Rab13	TRCN0000100855	0.000195942	0.00050784	0.000240584	7.75823e-05	0.000174363	0.000307998	0.00023062	0.000375932	0.000230427	25.4757	55.0052	27.5308			-0.0938214
Rab13	TRCN0000100859	0.00109968	0.000932697	0.00121989	0.000762067	0.000902438	0.000901475	0.0021247	0.00109561	0.00373114	37.5089	35.1318	53.6742			0.484433
Rab13	TRCN0000100857	0.00861627	0.00730853	0.00767229	0.00977426	0.00996119	0.0068932	0.00715173	0.0070937	0.00820674	32.5137	25.8864	36.5521			-0.50641
Rab13	TRCN0000100856	0.00926768	0.00801115	0.00825414	0.010593	0.0102262	0.00778673	0.00796098	0.008408	0.0085983	32.3274	27.2207	34.4383			-0.536925
Rab14	TRCN0000306430	0.000459865	0.000232056	0.000511335	0.000445685	0.000352476	0.000170889	0.00054866	0.000154322	0.000781518	42.496	17.6347	52.6452			0.056692
Rab14	TRCN0000089374	0.00181267	0.00185396	0.00166222	0.00207106	0.00176488	0.00165723	0.00111147	0.0019645	0.00339114	31.1928	30.1689	52.4367			0.0889977
Rab14	TRCN0000332373	0.00250327	0.00157868	0.00334178	0.00294537	0.00297355	0.00262097	0.00297725	0.0041901	0.00199488	45.0149	30.6909	21.7729			-0.426593
Rab14	TRCN0000332372	0.00150236	0.00316729	0.00158001	0.00118739	0.000829318	0.00245206	0.00131046	0.00177946	0.000140995	25.2815	54.8711	4.36395			-0.836105
Rab14	TRCN0000306372	0.00302431	0.00312605	0.00239792	0.00239405	0.00201111	0.00199239	0.000114894	0.00425593	0.0013028	28.0515	31.143	22.9624			-0.910655
Rab14	TRCN0000089376	0.00928088	0.00644242	0.0094548	0.00377127	0.00891189	0.0110913	0.00655978	0.00339289	0.00412593	37.5517	46.6521	29.3064			0.0798907
Rab14	TRCN0000332297	0.013726	0.00918833	0.0115401	0.0072113	0.0103018	0.0124014	0.00817911	0.00568286	0.00433702	33.4939	41.4562	23.8311			-0.385444
Rab15	TRCN0000093173	0.000111967	7.70208e-05	0.000144049	0.000319133	0.00014624	0.000535189	0.000116559	0.000376663	0.000535783	43.2531	53.4888	52.068			1.19512
Rab15	TRCN0000093171	0.000293114	0.000350817	0.00092689	0.000905126	0.000493091	0.000488161	0.00132211	0.00075552	0.000592986	59.0067	25.8782	22.2041			-0.122973
Rab15	TRCN0000093172	0.00047826	0.000440758	0.000388027	0.000520516	0.000596834	0.000446432	0.000522018	0.000546344	0.000670333	29.6873	28.5482	38.5538			-0.448371
Rab17	TRCN0000100915	2.51926e-05	1.29196e-05	4.71364e-05	9.35389e-05	0.000848692	7.6834e-05	0.000225625	0.000134575	1.77251e-05	55.2928	7.53966	4.69012			-1.373
Rab17	TRCN0000100918	0.000229533	0.00020572	0.000750411	0.000685035	0.000276231	0.000465641	0.000636079	0.00154322	0.00426854	63.2904	32.6329	66.2011			1.61576
Rab17	TRCN0000100916	0.000759377	0.0004661	0.00102757	0.00174312	0.000669954	0.000831927	0.00123136	0.00187015	0.000725925	45.6081	25.6371	18.9663			-0.656182
Rab17	TRCN0000100917	0.00118485	0.00127308	0.00174442	0.00150378	0.00141553	0.00131015	0.00167762	0.00200692	0.00148085	41.5106	30.9769	28.6688			-0.310407
Rab18	TRCN0000181812	0.000233931	9.88847e-05	0.000319396	0.000205235	0.000256857	0.000254347	0.00012655	0.000136038	4.02844e-06	48.9712	35.5015	1.51095			-0.789754
Rab18	TRCN0000216622	0.00119845	0.000730455	0.00106113	0.00106139	0.000876815	0.000843187	0.000385477	0.000613632	0.000436683	35.489	30.3153	30.4141			-0.46641
Rab18	TRCN0000215879	0.0010089	0.000844744	0.00199481	0.00148177	0.00154614	0.00168306	0.00231037	0.00211663	0.00101758	51.834	35.7264	18.6899			-0.14947
Rab18	TRCN0000182111	0.00429954	0.00285722	0.00454281	0.00470611	0.00296417	0.00388012	0.00637744	0.00676457	0.00990594	38.8289	33.5929	42.9797			0.139644
Rab18	TRCN0000178291	0.00362454	0.00410247	0.00362875	0.00360565	0.00407035	0.00432854	0.00542333	0.00678871	0.00399782	31.9551	36.0575	24.6629			-0.578337
Rab18	TRCN0000177028	0.00264402	0.00539891	0.00208531	0.00282322	0.00248108	0.00338136	0.00245773	0.00357281	0.000662276	20.5891	38.9304	9.89532			-1.31322
Rab18	TRCN0000177937	0.00434113	0.00483094	0.00381201	0.00453278	0.00368162	0.00352774	0.00452249	0.00254961	0.00124882	29.3591	30.0434	15.0082			-1.15538
Rab18	TRCN0000215331	0.00516928	0.00464261	0.00378562	0.00595292	0.00552587	0.0033542	0.0050545	0.00411331	0.0114537	27.8405	22.6131	55.5424			-0.157503
Rab18	TRCN0000177794	0.00844552	0.0081478	0.00797849	0.00687126	0.00815756	0.0074019	0.00791602	0.00823393	0.0104506	32.4701	32.9989	39.2871			-0.196676
Rab18	TRCN0000197499	0.00938404	0.0136988	0.00688681	0.00812468	0.0130454	0.00778408	0.00574719	0.00953798	0.00367474	22.9793	26.8842	19.3816			-1.31858
Rab20	TRCN0000102640	0.000547039	0.000360755	0.000898985	0.00091503	0.00029373	0.00127174	0.00166596	0.000933247	0.00247669	49.7562	51.2694	48.7931			1.22699
Rab20	TRCN0000102642	0.00177908	0.00115084	0.002525	0.00238414	0.00217298	0.00192615	0.00294728	0.00325027	0.0020392	46.2885	29.7096	24.7573			-0.323072
Rab20	TRCN0000102644	0.0020534	0.00216006	0.00346019	0.00248263	0.00272731	0.00221295	0.0029606	0.00287288	0.00179185	45.0918	29.8125	23.4987			-0.39739
Rab20	TRCN0000102643	0.00242489	0.00231808	0.000923119	0.00281112	0.00228797	0.00136115	0.00398632	0.00205885	0.00412029	16.292	21.0697	40.5323			-1.04533
Rab21	TRCN0000102681	0.00149276	0.00150911	0.00133151	0.00265595	0.00205611	0.00207982	0.0058521	0.00355526	0.00199005	30.7268	30.6221	17.4605			-1.01641
Rab21	TRCN0000102682	0.00200181	0.00263958	0.00155475	0.0022972	0.00137178	0.00129955	0.00296643	0.00247793	0.000750901	25.0922	26.1557	12.1206			-1.50424
Rab21	TRCN0000102683	0.00286476	0.00249895	0.00331274	0.00466264	0.00239171	0.00294884	0.00550325	0.00338192	0.00336697	38.1809	29.479	27.4807			-0.500463
Rab21	TRCN0000102684	0.00346018	0.00285871	0.00321659	0.00520902	0.00325915	0.00220832	0.00321203	0.00362182	0.0038238	33.7328	20.6839	35.8784			-0.653542
Rab21	TRCN0000102680	0.00406961	0.00790432	0.00197445	0.00350056	0.00398598	0.0044683	0.0045483	0.00315154	0.00203356	14.1554	37.3765	20.8926			-1.21813
Rab22a	TRCN0000302790	7.99765e-07	4.96908e-07	3.65778e-05	3.74156e-05	1.87487e-06	1.4572e-05	3.247e-05	0.000174069	0.000346446	96.5764	27.0541	62.6501			2.37893
Rab22a	TRCN0000100830	0.000121964	0.000245473	0.000175724	7.37306e-05	0.00014374	0.000291439	0.000352175	0.000300599	0.00017	32.3522	57.2674	20.6618			-0.0221174
Rab22a	TRCN0000381994	7.75772e-05	0.000112301	6.86306e-05	5.50229e-06	5.8121e-05	0.000213943	0.000134043	3.14495e-05	2.41706e-05	26.5486	77.0782	12.744			0.170266
Rab22a	TRCN0000100833	0.000411079	0.000206217	0.00100005	0.00111421	0.00058371	0.000645803	0.00112479	0.0012397	0.00227687	61.8327	27.5545	49.0561			0.867605
Rab22a	TRCN0000376917	0.000692597	0.000846732	0.00114183	0.000319683	0.000642456	0.000643154	0.00142785	0.000642156	0.000422181	42.5872	40.0646	16.9402			-0.359827
Rab22a	TRCN0000100834	0.00207219	0.00117171	0.00275163	0.00349285	0.00276294	0.00287863	0.00369659	0.00363498	0.00933148	45.8947	31.5141	56.001			0.708581
Rab22a	TRCN0000302791	0.00472301	0.00468237	0.00482526	0.00512813	0.00472218	0.00517636	0.00215135	0.00350041	0.00357403	33.9075	34.4478	38.7396			-0.122785
Rab23	TRCN0000102771	0.000366292	0.000174912	0.000510958	0.000357649	0.000433095	0.000297401	0.00109649	0.000319615	0.000605877	48.5627	27.331	29.9646			-0.161857
Rab23	TRCN0000102772	0.000379489	0.000326966	0.000422342	0.000525468	0.00022436	0.000459679	0.00125301	0.000558778	0.000621991	37.4153	38.0055	25.5566			-0.316059
Rab23	TRCN0000102770	0.000696995	0.000626601	0.000473249	0.000603601	0.000730575	0.000906774	0.000353007	0.00130698	0.00309143	26.3378	40.4638	65.0632			0.65977
Rab23	TRCN0000102774	0.00199541	0.0010132	0.00210643	0.00150378	0.00222485	0.00139229	0.00317041	0.00186942	0.000596209	41.1811	27.1883	10.5785			-1.01204
Rab23	TRCN0000102773	0.00994148	0.0126905	0.0098515	0.00946338	0.0102993	0.00549032	0.0044717	0.00807448	0.00775153	30.3277	21.7413	38.1892			-0.654712
Rab24	TRCN0000102806	2.79918e-06	1.98763e-06	6.41055e-06	8.80366e-06	1.12492e-05	4.63654e-06	9.15821e-06	0.000115559	7.25119e-06	57.2505	18.7794	5.49465			-0.93063
Rab24	TRCN0000326454	5.27845e-05	2.48454e-06	6.41055e-06	6.05252e-06	0	6.62362e-07	1.08233e-05	2.92554e-05	7.00949e-05	10.3933	9.8641	63.6222			-0.856228
Rab24	TRCN0000306308	8.79742e-05	6.45981e-06	0.00033184	0.000106744	0.000158114	0.000181487	9.32472e-05	0.000182115	0.000343223	77.8467	40.6607	55.4852			1.99071
Rab24	TRCN0000102807	0.00163992	0.00219435	0.00164223	0.00208207	0.00108368	0.0019235	0.000738485	0.00179555	0.000676778	29.9869	37.7954	21.0781			-0.69887
Rab24	TRCN0000382512	0.00479699	0.00324481	0.00417477	0.00503954	0.00385786	0.00428018	0.00297559	0.00499901	0.00626987	34.173	32.4808	44.0162			-0.00983968
Rab24	TRCN0000102809	0.00603583	0.00390818	0.0059965	0.00655047	0.00566274	0.00575328	0.00914655	0.00757861	0.0115407	37.618	32.0223	40.8291			-0.0161783
Rab24	TRCN0000102805	0.00367172	0.00579395	0.00444817	0.00198302	0.00340977	0.00323034	0.00373905	0.00303451	0.000490664	31.9694	37.4613	6.75453			-1.09932
Rab25	TRCN0000100252	0	0	1.50836e-06	1.65069e-06	0	2.31827e-05	2.49769e-06	0.00125286	3.94787e-05	100	93.3529	3.04893			2.69869
Rab25	TRCN0000238207	1.99941e-06	2.48454e-06	1.50836e-05	1.2105e-05	1.87487e-06	1.25849e-05	4.41259e-05	3.14495e-05	8.21802e-05	77.0848	47.3743	52.0933			2.07159
Rab25	TRCN0000100250	5.1185e-05	2.63361e-05	7.57953e-05	8.80366e-05	6.81203e-05	0.000121212	0.000396301	0.000177726	5.07584e-05	49.4372	43.7007	8.12412			-0.307066
Rab25	TRCN0000238206	0.000447069	4.42248e-05	0.000493612	0.000736756	0.000667454	0.000191423	0.000343849	0.00108976	0.00283763	50.1177	11.9967	66.4357			0.555048
Rab25	TRCN0000100251	0.000815361	0.000585358	0.00300805	0.00255966	0.00104805	0.00224475	0.00250685	0.0036284	0.00557294	68.2288	38.3556	47.5987			1.36487
Rab25	TRCN0000100253	0.00278118	0.00120003	0.00289983	0.00221522	0.00205048	0.00316477	0.0027025	0.00237334	0.00648579	42.1423	42.5917	56.0975			0.943055
Rab25	TRCN0000100254	0.00607902	0.00544661	0.00564581	0.00489098	0.0040591	0.00424839	0.00269085	0.00524256	0.000845167	32.8791	32.1885	9.6276			-1.14639
Rab26	TRCN0000341481	5.59836e-06	4.96908e-06	1.09356e-05	2.97124e-05	3.74974e-06	1.98709e-05	2.49769e-05	1.97474e-05	0	50.8562	37.2581	0			-0.722442
Rab26	TRCN0000341412	1.3596e-05	3.97527e-06	2.75276e-05	3.68653e-05	8.7494e-06	4.70277e-05	0.000363831	6.21677e-05	7.25119e-05	61.0384	50.7626	14.5457			0.485436
Rab26	TRCN0000341409	0.000179147	7.0561e-05	0.000328446	0.000290521	7.56198e-05	0.000203345	8.32565e-05	0.000418352	0.000509195	56.8094	35.7068	50.3753			1.00814
Rab26	TRCN0000341411	0.000115566	0.000113792	8.22058e-05	0.000270162	0.000109992	0.000272893	7.49308e-05	0.000539762	0.000379479	26.3849	41.7876	38.1704			-0.146545
Rab26	TRCN0000341413	0.000167151	2.88207e-05	0.000351072	0.00050456	0.00058246	0.000223878	0.000532009	0.000580719	0.000755735	64.1762	17.0782	40.4469			0.338675
Rab27a	TRCN0000100579	7.63776e-05	8.04991e-05	0.000237944	0.000203585	4.06222e-05	0.000124524	0.00124552	0.000114827	0.00176849	60.2664	33.771	56.5223			1.2504
Rab27a	TRCN0000100577	7.99765e-07	4.96908e-07	1.50836e-06	5.50229e-06	6.24957e-07	3.97417e-06	1.41536e-05	9.508e-06	0.000545451	53.7734	39.3427	95.8424			2.46353
Rab27a	TRCN0000100576	0.00105489	0.000704616	0.0019522	0.00290521	0.00124179	0.00210035	0.00465903	0.0025518	0.00240981	52.5958	33.6199	25.0484			0.00892715
Rab27a	TRCN0000100578	0.00131201	0.000933691	0.00250728	0.00243806	0.00127054	0.00247194	0.00260176	0.00289555	0.00584768	52.7517	39.9955	51.5442			1.05236
Rab27a	TRCN0000100575	0.017041	0.0201934	0.0171908	0.0133711	0.0198636	0.0211214	0.015345	0.0133105	0.0169348	31.5862	38.8574	37.1456			-0.107171
Rab27b	TRCN0000100428	0.000253126	7.15548e-05	0.000344284	0.000232197	6.81203e-05	0.000254347	8.32565e-05	0.000445413	0.000234455	51.4652	45.8561	30.7231			0.53907
Rab27b	TRCN0000100426	0.00144038	0.00151905	0.00152043	0.00140528	0.00146615	0.00154065	0.00131878	0.00187527	0.000968437	33.9393	34.9189	23.2658			-0.595762
Rab27b	TRCN0000100425	0.00552158	0.00527915	0.00737778	0.00983314	0.00666954	0.00669582	0.00372489	0.00654516	0.0053256	40.5852	28.8632	34.148			-0.233318
Rab27b	TRCN0000100427	0.00315187	0.00434546	0.00412236	0.00670949	0.00664142	0.00303494	0.00163849	0.00483299	0.00300844	35.4773	18.5217	31.7349			-0.797644
Rab27b	TRCN0000100429	0.00504332	0.0072966	0.00783897	0.00456305	0.00596396	0.00727406	0.00605691	0.00401823	0.00384877	38.8474	40.8631	27.6415			-0.114668
Rab28	TRCN0000100697	0.000177148	0.000172427	0.000424227	0.000374706	0.000481217	0.000433185	0.00012655	0.000489296	0.00227849	54.8237	33.6035	78.7223			1.77452
Rab28	TRCN0000100695	0.000383487	0.000498896	0.00049512	0.000319683	0.00043997	0.00104587	0.00119473	0.000863034	0.00186195	35.9433	57.9262	47.5021			0.960118
Rab28	TRCN0000100696	0.00268481	0.0028284	0.00204874	0.00427748	0.00343726	0.00241961	0.00247022	0.00307474	0.0027337	27.0927	23.8753	33.021			-0.852771
Rab28	TRCN0000100698	0.00299752	0.00408806	0.00219542	0.00135631	0.00387411	0.00264018	0.003252	0.00309229	0.00529176	23.655	33.5448	45.4773			-0.262359
Rab28	TRCN0000100699	0.00495415	0.00629434	0.0063834	0.00740993	0.00400785	0.00533665	0.00416865	0.00649177	0.0100429	36.2037	31.8522	48.5087			0.176388
Rab7l1	TRCN0000102730	0.000485457	0.000478523	0.000885033	0.000897423	0.00100056	0.000470277	0.00152443	0.000648007	0.000294882	47.8651	19.8575	11.9515			-0.98909
Rab7l1	TRCN0000102734	0.00110048	0.000585358	0.00235229	0.00187793	0.00134366	0.00114655	0.00203396	0.00142986	0.00345882	58.2521	26.248	49.9639			0.741887
Rab7l1	TRCN0000102732	0.00213857	0.00241597	0.00224935	0.00310604	0.00292542	0.00271569	0.0016951	0.00156224	0.00138417	33.0597	31.0465	29.8216			-0.538774
Rab7l1	TRCN0000102731	0.00296553	0.00342419	0.00357897	0.00494601	0.00348164	0.00413049	0.00330362	0.001778	0.00423792	35.9021	32.891	45.4735			0.103788
Rab7l1	TRCN0000102733	0.00291314	0.00250392	0.002548	0.00148342	0.0022436	0.00120285	0.00355672	0.003104	0.000541422	31.9897	24.3993	7.51753			-1.48724
Rab30	TRCN0000100402	0.000122364	4.67094e-05	0.000369549	0.000200833	8.24943e-05	0.000164928	0.000372989	0.000166756	0.000846778	68.61	36.7933	61.0721			1.75322
Rab30	TRCN0000351884	0.000853349	0.000746853	0.00164449	0.00138988	0.00118554	0.00152741	0.00282656	0.00177726	0.00646645	50.6825	37.2282	58.4128			1.11656
Rab30	TRCN0000351883	0.00153155	0.000897416	0.00104454	0.00208482	0.00114805	0.00200828	0.00250186	0.00127334	0.00223981	30.0717	38.3176	37.2371			-0.169183
Rab30	TRCN0000351959	0.00207699	0.00242044	0.00163318	0.00228785	0.00231047	0.000990894	0.00408706	0.00259203	0.0018837	26.6398	17.7287	21.9987			-1.4095
Rab30	TRCN0000100401	0.0164488	0.015187	0.0101694	0.0164199	0.014674	0.0170651	0.0111813	0.0162711	0.0161283	24.3257	35.4349	37.0078			-0.449033
Rab31	TRCN0000381460	0	0	1.88545e-06	5.50229e-07	0	1.98709e-06	0.000169011	2.99868e-05	0	100	78.3145	0			2.12726
Rab31	TRCN0000379445	3.99883e-06	0.000420384	1.62149e-05	3.30137e-06	0	6.62362e-07	1.66513e-06	5.11969e-06	0	3.6802	16.7106	0			-2.86203
Rab31	TRCN0000100438	3.99883e-07	0	1.20669e-05	2.20091e-06	0	1.32472e-06	3.33026e-06	3.07181e-05	8.05688e-06	96.7924	37.574	19.1351			1.34334
Rab31	TRCN0000380682	0.00020274	9.49095e-05	0.00122366	0.00118299	0.00014624	0.000651102	0.00186911	0.000951531	0.00280057	80.4346	32.8784	49.8215			1.64768
Rab31	TRCN0000100439	0.000509051	0.000293176	0.000420079	0.000292171	0.00064808	0.000389469	0.000348845	0.000381783	0.00245332	34.3678	29.2895	77.0528			0.939219
Rab31	TRCN0000100437	0.00191704	0.00114488	0.00489162	0.00653232	0.00276231	0.00453387	0.00789354	0.00536763	0.0068556	61.5025	32.7864	34.079			0.549293
Rab31	TRCN0000100435	0.00198142	0.00209149	0.00196917	0.00194231	0.00235109	0.00241961	0.00316042	0.00255911	0.00456825	32.5909	36.0436	44.4046			0.0650112
Rab31	TRCN0000100436	0.00300272	0.00233348	0.00243488	0.00316822	0.00208861	0.00367743	0.00259594	0.00459456	0.00546982	31.3326	41.1611	43.2044			0.149013
Rab32	TRCN0000102688	0	0	3.77091e-07	0.000138107	0	3.97417e-06	2.49769e-06	0	1.04739e-05	100	2.79711	80.745			2.29241
Rab32	TRCN0000102689	0.00040788	1.49072e-06	2.97902e-05	2.53105e-05	0	1.78838e-05	1.99816e-05	4.09575e-05	2.09479e-05	6.78343	41.4031	25.5815			-1.17568
Rab32	TRCN0000288450	0.00088494	0.00111556	0.00195936	0.000638816	0.00108368	0.00193012	0.001805	0.00123897	0.00260237	49.4806	52.8422	46.0896			1.18256
Rab32	TRCN0000102686	0.00198782	0.00144998	0.00303558	0.00218771	0.00160739	0.00243551	0.00150195	0.00099322	0.00204886	46.8933	39.0894	45.0891			0.634718
Rab32	TRCN0000102687	0.0172413	0.0149639	0.013185	0.01337	0.0170651	0.0171962	0.0132161	0.0153876	0.0148762	29.0481	36.1028	34.214			-0.367002
Rab33a	TRCN0000100728	1.99941e-05	3.57774e-05	0.000104831	0.000107295	1.93737e-05	8.01458e-05	1.41536e-05	0.000133112	0	65.2736	38.7526	0			-0.219736
Rab33a	TRCN0000100727	0.000357895	0.000263361	0.000691585	0.000784626	0.000534338	0.000604074	0.000338021	0.000506849	0.00145346	52.6785	31.4125	63.2398			1.14839
Rab33a	TRCN0000100726	0.00178028	0.00221522	0.00146085	0.00182511	0.00153239	0.00191158	0.00269584	0.0021393	0.00244043	26.7734	36.2791	33.5428			-0.4545
Rab33a	TRCN0000100725	0.00315347	0.00265945	0.00241489	0.00346479	0.00279731	0.00353436	0.00117808	0.00365107	0.00352166	29.3503	36.078	42.1715			-0.106836
Rab33b	TRCN0000100601	0.00010197	0.000463615	0.000944236	0.000424226	0.000188737	0.000382845	0.000659391	0.000525865	0.000228815	62.5396	38.4457	16.1813			0.195407
Rab33b	TRCN0000100603	0.00230052	0.0029735	0.00375319	0.00332503	0.00281668	0.00344097	0.00212137	0.00280852	0.00581707	41.5764	35.9082	54.1276			0.651788
Rab33b	TRCN0000100602	0.00217336	0.00216354	0.00189488	0.00255746	0.00244233	0.00261832	0.00343266	0.0022768	0.000651802	30.4067	34.3696	10.2464			-1.13604
Rab33b	TRCN0000100604	0.00881901	0.00975033	0.00673786	0.00707209	0.00936561	0.00545058	0.00378151	0.00711856	0.00276351	26.6243	24.9018	20.2254			-1.23939
Rab33b	TRCN0000100600	0.0231208	0.0221174	0.0118987	0.018217	0.0259251	0.0224263	0.0163291	0.0194322	0.0153733	20.8249	33.6891	30.0645			-0.834149
Rab34	TRCN0000380869	5.71832e-05	0	5.65636e-06	3.8516e-06	6.24957e-07	2.1858e-05	7.99262e-05	3.58378e-05	3.22275e-06	9.00128	83.0012	2.7085			-0.514034
Rab34	TRCN0000302686	7.99765e-07	4.96908e-07	3.77091e-07	3.8516e-06	3.12479e-06	6.62362e-07	0	3.65692e-06	7.25119e-06	22.5295	8.67108	66.4752			-0.420365
Rab34	TRCN0000374432	8.67745e-05	4.62125e-05	0.000113504	0.000115548	4.24971e-05	0.00012055	3.74654e-05	0.000173338	8.21802e-05	46.048	43.2707	28.0494			0.201774
Rab34	TRCN0000311168	3.99883e-06	1.49072e-06	4.78906e-05	2.25594e-05	1.87487e-06	1.39096e-05	6.32749e-05	0.000201131	2.98105e-05	89.7161	36.276	10.1322			0.794338
Rab34	TRCN0000100523	6.39812e-06	1.54042e-05	1.50836e-05	1.10046e-05	1.87487e-05	1.4572e-05	1.3321e-05	2.63298e-05	2.25593e-05	40.8927	32.8751	36.263			-0.0300336
Rab34	TRCN0000304930	0.000354296	0.000299139	0.000391043	0.00134091	0.00123617	0.000966386	0.00285486	0.00056024	0.000549479	37.4391	27.2724	13.8597			-1.02394
Rab34	TRCN0000304932	0.00118845	0.000316034	0.000905018	0.00138713	0.000651205	0.000841862	0.000762629	0.000593884	0.00187484	37.5604	29.2294	58.0202			0.436885
Rab34	TRCN0000100521	0.00233531	0.0014619	0.00425245	0.00457405	0.00159864	0.00332175	0.00276661	0.00342288	0.0049864	52.8277	34.9862	44.6175			0.67767
Rab34	TRCN0000100522	0.00160833	0.00113891	0.00218449	0.00147901	0.00203236	0.00197251	0.00278826	0.00347115	0.00417508	44.2946	35.9693	40.0123			0.293647
Rab35	TRCN0000100534	0.000167551	2.48454e-06	3.77091e-06	1.15548e-05	5.68711e-05	4.63654e-06	4.99539e-06	1.38963e-05	2.01422e-05	2.16961	6.34599	51.6018			-1.60695
Rab35	TRCN0000379586	1.99941e-06	1.49072e-06	3.58236e-05	1.15548e-05	1.24991e-06	5.2989e-06	2.49769e-06	4.38831e-06	2.09479e-05	91.1224	29.2698	75.2604			2.67502
Rab35	TRCN0000100533	3.15907e-05	1.44103e-05	0.000293377	0.000141959	3.87473e-05	8.80942e-05	0.000593619	0.000758446	2.90048e-05	86.4455	32.7731	2.10017			0.326586
Rab35	TRCN0000100532	7.55778e-05	5.01877e-05	0.000212302	0.000149112	0.000133741	0.0006617	0.000243109	0.000313033	0.000847584	62.7987	70.0543	60.381			2.59861
Rab35	TRCN0000380231	0.00116806	0.000957045	0.000786989	0.00115108	0.000433095	0.00103593	0.000465404	0.000675068	0.000387536	27.0249	39.5379	25.3622			-0.602053
Rab35	TRCN0000379544	0.00220735	0.00230367	0.00285156	0.00281057	0.00293605	0.00178043	0.00257262	0.0031274	0.00208915	38.7305	23.6538	26.8212			-0.68797
Rab35	TRCN0000100531	0.00259604	0.00441602	0.00281461	0.00300535	0.00358913	0.003282	0.0044792	0.00378784	0.00343787	28.6425	33.2305	29.3712			-0.623558
Rab35	TRCN0000379707	0.00414958	0.00519766	0.00417364	0.00384445	0.00597834	0.00589966	0.00475977	0.00534715	0.00497432	30.8681	37.5238	32.9835			-0.303483
Rab35	TRCN0000100530	0.00678321	0.00830632	0.00605721	0.0085434	0.00754323	0.0080636	0.00633415	0.00932296	0.00445062	28.6437	33.3893	22.1339			-0.847151
Rab36	TRCN0000100804	0.000111567	7.85115e-05	0.000500777	0.000296573	0.00014124	0.000374235	0.000231453	0.00198059	0.00179266	72.4865	46.0853	44.7638			1.65403
Rab36	TRCN0000100802	0.00140079	0.00103108	0.00200198	0.00248538	0.0014424	0.00128631	0.00172507	0.00225047	0.00493967	45.1521	24.6698	55.4072			0.450129
Rab36	TRCN0000100803	0.00156594	0.00255808	0.000771528	0.00419549	0.00207736	0.00268323	0.00187993	0.00118777	0.00198602	15.7598	29.9599	39.2982			-0.820268
Rab36	TRCN0000100800	0.00194663	0.0022182	0.00265359	0.00410361	0.00162989	0.00343236	0.003789	0.00237773	0.00447237	38.918	37.4473	42.0371			0.23445
Rab36	TRCN0000100801	0.00839633	0.00735772	0.00926814	0.00990302	0.00819881	0.00905979	0.0146789	0.00626431	0.00595645	37.0397	33.3551	22.1432			-0.582684
Rab37	TRCN0000100817	1.19965e-06	4.47217e-06	0.000146688	3.30137e-06	2.49983e-06	3.97417e-06	2.49769e-06	7.31384e-07	5.63982e-06	96.2774	40.6549	63.591			2.8289
Rab37	TRCN0000100818	8.19759e-05	1.54042e-05	0.000205137	0.000139208	4.3747e-05	0.00018215	0.000115726	0.000192354	0.000336778	67.8101	49.8897	52.2251			1.8622
Rab37	TRCN0000100819	0.00147517	0.00103506	0.000923873	0.0013233	0.000884314	0.00122471	0.00235699	0.00146204	0.00277157	26.9029	35.6816	42.0534			-0.200411
Rab37	TRCN0000100815	0.00213817	0.00126563	0.00260947	0.00201604	0.00233671	0.00277	0.00354839	0.00231703	0.00288678	43.3952	38.8894	32.9835			0.135431
Rab38	TRCN0000102646	0.000383887	9.39157e-05	0.000207777	0.000127103	0.000205611	0.00019341	0.00035384	0.000267687	0.000256209	30.3068	36.7613	29.1898			-0.465164
Rab38	TRCN0000102649	0.000215537	0.000187334	0.000815648	0.000414872	0.000202486	0.000564995	0.000923314	0.00111317	0.00132052	66.9376	47.7856	39.3363			1.36097
Rab38	TRCN0000102648	0.000472661	0.000401999	0.00118218	0.000711996	0.0011393	0.00107236	0.00118807	0.000659709	0.00189176	57.4755	36.6789	50.588			1.06661
Rab38	TRCN0000102647	0.00212178	0.00122935	0.00294206	0.00209472	0.00180925	0.00221825	0.00312711	0.00262567	0.00369489	46.7499	36.2328	39.109			0.351007
Rab38	TRCN0000102645	0.00587867	0.00454572	0.00423209	0.00473637	0.00603209	0.00428482	0.0045483	0.00600393	0.00524503	28.8752	28.4644	33.2021			-0.645752
Rab39	TRCN0000102696	0.000328703	0.000423366	0.00121838	0.00135741	0.000571836	0.00129757	0.00151527	0.000828659	0.000335972	61.8326	40.212	12.5367			0.113733
Rab39	TRCN0000102697	0.000730186	0.000781637	0.00134471	0.00108175	0.000828693	0.00116708	0.00163849	0.00181603	0.00189095	47.0748	37.9228	35.3748			0.296691
Rab39	TRCN0000102698	0.00207539	0.00218143	0.000905018	0.0016749	0.00117929	0.00120881	0.00177503	0.00312813	3.22275e-06	17.5329	29.7517	0.0656849			-2.0103
Rab39	TRCN0000102695	0.00367132	0.00459044	0.00411218	0.00529155	0.00581148	0.00569367	0.00437013	0.0041784	0.00513626	33.2326	33.8975	37.5326			-0.199626
Rab39	TRCN0000102699	0.00870464	0.0105961	0.0097659	0.0110117	0.00966059	0.0097864	0.00715839	0.00866764	0.00800129	33.5983	32.1301	33.5803			-0.368776
Rab39b	TRCN0000102748	9.79712e-05	3.7765e-05	0.000451001	0.000333989	0.000526214	0.000278192	0.000731824	0.000505387	0.000997442	76.8659	24.4372	44.6352			1.1044
Rab39b	TRCN0000102745	0.00156554	0.00118264	0.00211397	0.00191645	0.00160176	0.00144726	0.00139621	0.0022139	0.0020682	43.4781	29.1465	36.4228			-0.0611013
Rab39b	TRCN0000102749	0.00464104	0.00561158	0.00521555	0.00527999	0.00595709	0.00691771	0.00826653	0.00551025	0.00450541	33.7179	38.104	24.6437			-0.458597
Rab39b	TRCN0000102746	0.00528885	0.00649558	0.00280744	0.00258442	0.00551462	0.00410201	0.00243026	0.00426909	0.00716176	19.2398	33.6201	51.668			-0.203886
Rab40b	TRCN0000102769	5.59836e-06	4.96908e-07	2.26255e-06	7.7032e-06	5.62461e-06	2.05332e-05	1.66513e-06	1.17022e-05	0.000588958	27.071	60.6397	97.7807			2.354
Rab40b	TRCN0000102767	0.00221215	0.00117916	0.00299938	0.00241165	0.00255482	0.00181885	0.00144034	0.00208518	0.00208996	46.9336	26.8056	37.2178			-0.000771801
Rab40b	TRCN0000102765	0.0047778	0.00368557	0.00411105	0.00250959	0.00505965	0.00370393	0.0034335	0.00499755	0.00566721	32.6937	32.8561	40.198			-0.165345
Rab40b	TRCN0000102766	0.00426235	0.00394545	0.00445571	0.00598594	0.00526464	0.00332175	0.00372989	0.00452361	0.0054255	35.1854	22.7949	39.663			-0.421391
Rab40b	TRCN0000102768	0.0137504	0.0133579	0.0147084	0.0167578	0.0153889	0.0180129	0.0114827	0.0131803	0.0142905	35.1736	35.9112	36.686			-0.101432
Rab40c	TRCN0000307449	3.99883e-07	1.98763e-06	2.63964e-06	6.05252e-06	0	5.2989e-06	1.66513e-06	2.92554e-06	0	52.5076	46.6805	0			-0.372587
Rab40c	TRCN0000380513	8.23758e-05	2.03732e-05	0.000162526	3.8516e-06	7.62448e-05	9.67049e-05	7.57634e-05	0.000177726	0.000420569	61.267	54.6969	62.3935			2.12861
Rab40c	TRCN0000054851	6.55807e-05	6.45981e-05	0.000125948	3.24635e-05	6.18707e-05	7.41846e-05	0.000105736	0.000122873	0.000443934	49.1742	44.0215	66.0083			1.5235
Rab40c	TRCN0000294887	0.000265522	0.000224106	0.000385764	0.000654772	0.000274356	0.000142408	0.000228955	0.000178458	0.00200133	44.0676	13.2901	83.0861			0.930804
Rab40c	TRCN0000054850	0.000418277	0.000307586	0.00103285	0.00138272	0.00036935	0.00136314	0.00156439	0.000204788	0.000330332	58.7276	43.7575	15.7338			0.228656
Rab40c	TRCN0000054852	0.000910933	0.000797538	0.00162828	0.00138768	0.00124241	0.00145256	0.00170759	0.00358086	0.00213185	48.7984	35.5788	28.73			0.0671595
Rab42	TRCN0000341460	2.79918e-06	9.93816e-07	5.43011e-05	2.25594e-05	1.31241e-05	1.58967e-05	1.58187e-05	6.43618e-05	0	93.4709	30.8194	0			0.420469
Rab42	TRCN0000341466	1.63952e-05	1.54042e-05	6.37284e-05	0.000131505	6.87453e-06	2.64945e-05	4.91213e-05	0.00015871	0	66.7119	16.0696	0			-0.890921
Rab42	TRCN0000341469	0.000181947	7.20517e-05	0.000586376	0.000643217	9.56184e-05	0.000512006	0.00170759	0.00111317	0.000557536	69.7756	40.9329	16.5035			0.512773
Rab42	TRCN0000341464	0.000240329	9.88847e-05	0.000240584	0.000359299	3.81224e-05	0.000209969	0.000583628	0.000629722	8.05688e-07	41.4944	34.569	0.0663579			-1.10107
Rab43	TRCN0000318248	4.79859e-06	1.98763e-06	9.35186e-05	5.7774e-05	7.49948e-06	3.64299e-05	2.99723e-05	0.000573405	0.00071384	93.2344	35.8198	54.193			2.28309
Rab43	TRCN0000318322	1.55954e-05	3.47836e-06	0.000107094	6.05252e-06	7.49948e-06	4.04041e-05	1.74839e-05	0.000112633	0	84.8822	74.8833	0			1.54124
Rab43	TRCN0000318249	5.71832e-05	8.44744e-06	0.000162526	0.000115548	0.000188737	0.000130485	2.08141e-05	3.65692e-05	0	71.2344	30.0125	0			-0.307543
Rab43	TRCN0000102811	4.47869e-05	4.47217e-06	3.05444e-05	2.03585e-05	8.7494e-06	0.000786224	3.41351e-05	5.92421e-05	4.02844e-06	38.2745	96.4299	4.13573			0.880143
Rab43	TRCN0000318323	0.0010173	0.000686727	0.00152005	0.00130514	0.000819319	0.00100017	0.000464571	0.000637767	0.000478579	47.1469	32.0092	30.2722			-0.0490696
Rabl2a	TRCN0000100888	0.000856149	0.000635049	0.000653499	0.00146856	0.0007212	0.000747145	0.00152026	0.00101077	0.00177815	30.4705	25.4399	41.2642			-0.436201
Rabl2a	TRCN0000100887	0.00193463	0.00126761	0.00197973	0.00128038	0.0014374	0.00277927	0.00453581	0.00169242	0.00214635	38.2041	50.5593	25.6294			0.107775
Rabl2a	TRCN0000100889	0.00246488	0.00176701	0.00334329	0.0029982	0.00346226	0.00361319	0.00380316	0.00286337	0.00396237	44.1348	35.8677	37.2793			0.199048
Rabl2a	TRCN0000100886	0.00401882	0.00353252	0.00257704	0.0033729	0.00256107	0.00246796	0.00217216	0.0031135	0.00209157	25.4437	29.3737	28.3516			-0.878675
Rabl2a	TRCN0000100885	0.00381528	0.00403191	0.00333311	0.00208372	0.00551025	0.00307733	0.0038248	0.00402261	0.000367394	29.8123	28.8375	4.47233			-1.51202
Rabl3	TRCN0000241042	0.000100371	5.71444e-05	0.000111996	0.000218441	9.93682e-05	0.000101341	0.000213137	0.00020625	0.000302939	41.5553	24.1778	41.9394			-0.104541
Rabl3	TRCN0000241041	0.00540521	0.00601955	0.00168183	0.00282102	0.00395973	0.00513198	0.00604359	0.00334608	0.00366427	12.8319	43.0798	28.0702			-0.852995
Rabl3	TRCN0000182964	0.00537082	0.00992475	0.00364044	0.00290026	0.00803007	0.00808479	0.00541916	0.00601344	0.00252664	19.2249	42.5177	18.1001			-0.983765
Rabl3	TRCN0000181097	0.0130554	0.0146752	0.0128694	0.0108494	0.0170026	0.0154085	0.0117575	0.0156004	0.0160437	31.698	35.618	36.9656			-0.211667
Rabl4	TRCN0000102724	1.99941e-06	0	3.01673e-06	1.10046e-06	1.4374e-05	1.98709e-06	6.66052e-06	2.92554e-06	4.83413e-06	60.1404	11.3798	33.5234			-0.187595
Rabl4	TRCN0000102720	3.99883e-07	0	0	3.30137e-06	0	1.32472e-06	0.000130713	1.60905e-05	1.53081e-05	0	28.6359	9.44295			-2.30321
Rabl4	TRCN0000102721	0.000161553	0.000168452	0.000274145	0.00038571	0.000326228	0.000359	0.000274746	0.000558046	0.000194977	45.377	33.522	18.9708			-0.414232
Rabl4	TRCN0000102723	0.00211938	0.00206366	0.00245562	0.0016958	0.0015149	0.0026415	0.00158937	0.00252547	0.00584849	36.9897	45.1369	58.7002			0.942904
Rabl4	TRCN0000102722	0.0020494	0.00178489	0.00326749	0.000723551	0.00240983	0.00267329	0.00255847	0.0025028	0.00231796	46.0095	46.0383	31.412			0.394227
Rabl5	TRCN0000257657	0	0	1.88545e-06	1.48562e-05	0	1.32472e-06	1.58187e-05	5.99735e-05	9.02371e-05	100	8.18696	54.3501			1.6288
Rabl5	TRCN0000257636	2.27933e-05	2.38516e-05	3.62007e-05	2.47603e-05	1.56239e-05	3.44428e-05	7.57634e-05	5.48538e-05	7.25119e-06	43.6966	46.0299	5.2595			-0.505343
Rabl5	TRCN0000257762	3.63893e-05	2.83238e-05	4.33655e-05	4.40183e-05	4.99966e-05	5.10019e-05	9.99078e-05	5.48538e-05	9.50712e-05	40.124	35.1697	38.0539			0.0747552
Rabl5	TRCN0000247293	8.19759e-05	0.00016547	0.000357482	9.90412e-05	0.000101243	0.000103991	0.000268918	0.000422009	0.000289242	59.0949	34.1766	29.5094			0.372783
Rabl5	TRCN0000215745	0.000641812	0.000812445	0.000781332	0.00124352	0.000517464	0.000792185	0.000556986	0.000599735	0.000145024	34.9497	31.0276	11.1407			-1.06985
Rabl5	TRCN0000247292	0.00534723	0.00631322	0.00555945	0.00802289	0.00660705	0.00583872	0.00572721	0.00559875	0.00692167	32.285	28.5252	37.9319			-0.386677
Rabl5	TRCN0000191988	0.00549959	0.00648912	0.00573593	0.00825508	0.00680141	0.00604538	0.00590538	0.00578452	0.00713517	32.3613	28.6486	37.9025			-0.381297
Rabl5	TRCN0000191434	0.0300176	0.0311522	0.0211522	0.0233143	0.0333396	0.0283796	0.0218915	0.0225954	0.0166632	25.6944	33.3746	27.2497			-0.779167
Rabl5	TRCN0000200816	0.0323969	0.0325286	0.0233238	0.0254459	0.0358569	0.030927	0.0235308	0.0243873	0.0224239	26.4295	33.5326	31.8784			-0.604721
Hps-1	TRCN0000292556	4.79859e-06	1.19258e-05	5.12844e-05	8.25343e-05	7.49948e-06	3.8417e-05	2.08141e-05	0.000324735	0.000276351	75.4085	29.908	44.4366			1.22491
